# Gene knock out of honey bee trypanosomatid parasite, *Lotmaria passim*, by CRISPR/Cas9 system

**DOI:** 10.1101/478198

**Authors:** Qiushi Liu, Tatsuhiko Kadowaki

## Abstract

Two trypanosomatid species, *Lotmaria passim* and *Crithidia mellificae,* have been shown to parasitize honey bees to date. *L. passim* appears to be more prevalent than *C. mellificae* and specifically infects the honey bee hindgut. Although the genomic DNA has been sequenced, the effects of infection on honey bee health and colony are poorly understood. To identify the genes that are important for infecting honey bees and to understand their functions, we applied the CRISPR/Cas9 system to establish a method to manipulate *L. passim* genes. By electroporation of plasmid DNA and subsequent selection by antibiotics, we first established an *L. passim* clone expressing tdTomato, GFP, or Cas9. We also successfully knocked out the endogenous miltefosine transporter and tyrosine amino transferase genes by replacement with antibiotics (hygromycin) resistant gene using the CRISPR/Cas9-induced homology-directed repair pathway. The *L. passim* clones expressing fluorescent markers, as well as the simple method for knocking out specific genes, could become useful approaches to understand the underlying mechanisms of honey bee-trypanosomatid parasite interactions.
