## Supplementary material for "Gene knock out of honey bee trypanosomatid parasite, *Lotmaria passim*, by CRISPR/Cas9 system"

### Sheet: Sheet1
Primers	Sequence (5’-3’)	Purposes
LpMT HR1 Fragment 1-F	CTACATGCACCGGTCTTTCTC	Amplify LpMT 5' UTR
LpMT HR1 Fragment 1-R	CTTTTTCATCGCACAGAACTACAAATT
LpMT HygR Fragment 2-F	TTCTGTGCGATGAAAAAGCCTGAACTC	Amplify Hyg for constructing LpMT donor DNA
LpMT HygR Fragment 2-R	AATCCACCCCTATTCCTTTGCCCTCGG
LpMT HR2 Fragment 3-F	AAGGAATAGGGGTGGATTGCCACATGA	Amplify LpMT 500bp ORF
LpMT HR2 Fragment 3-R	GCTCATCATCTTGCGGTCCGG
TAT frag 1 F QS	GCCTTAGTTCACCTCCACGTTTCT	Amplify LpTAT 5' UTR
TAT frag 1 hyg R	GGCTTTTTCATTGTGGTGACTCTTTTTGT
TAT hyg-F	GTCACCACAATGAAAAAGCCTGAACTC	Amplify Hyg for constructing LpTAT donor DNA
TAT hyg-R	AAAGAACCGCCCTATTCCTTTGCCCTCGGA
TAT frag 3 hyg F	AAGGAATAGGGCGGTTCTTTCTTTCTC	Amplify LpTAT 3' UTR
TAT frag 3 R QS	CAGTAGTTCTGAAGGCTTTTCTCTCTTCC
803-F (Hyg seq-F)	ACCGCAAGGAATCGGTCAAT	Detect LpMT KO allele
803-R (LpMT-500 F)	AGGTCATTCGTGTCGATCGGGA
1230-F (LpMT HR1 Fragment 1-F)	CTACATGCACCGGTCTTTCTC	Other primers to detect LpMT KO allele
1230-R (Hyg seq-R)	GGCGACCTCGTATTGGGAAT
851-F (Homo test 851-F)	TACGGCTCTTCAGGCTTGTC	Detect LpMT WT allele
851-R (Homo test 851-R)	ATGCGTACAAAGGAGGGACC
564-F (LpMT 564 F)	CTTGAAGGGCTGGATCGTGT	Run for LpMT RT-PCR
564-R (LpMT 564 R)	AACCTCGACCGCAAGCTAAA
TAT 455 F	GCAACTATAGCCGCAAGCAC	Run for LpTAT RT-PCR
TAT 455 R	CATGACGAACATCGACGCAC
L. passim GAPDH-F	TGAACGGCCACCGCATCCTG	Run for GAPDH RT-PCR (Morimoto et al., 2013)
L. passim GPADH-R	GGGCCAGGCAGTTGGTCGTG
1128-F (TAT frag 1 F QS)	GCCTTAGTTCACCTCCACGTTTCT	Detect LpTAT KO allele
1128-R (Hyg seq-R)	GGCGACCTCGTATTGGGAAT
1143-F (TAT nest 1443-F)	TCGACCGTTTTTCTCGCCAT	Detect LpTAT WT allele
1143-R (TAT 455 R)	CATGACGAACATCGACGCAC
Morimoto T, Kojima Y, Yoshiyama M, Kimura K, Yang B, Peng G, and Kadowaki T. Molecular detection of protozoan parasites infecting Apis mellifera colonies in Japan. Environ. Microbiol. Rep. 5, 74-77, 2013.
